# An ancient retroviral RNA element hidden in mammalian genomes and its involvement in coopted retroviral gene regulation

**DOI:** 10.1101/2021.03.02.433518

**Authors:** Koichi Kitao, So Nakagawa, Takayuki Miyazawa

## Abstract

Retroviruses utilize multiple unique RNA elements to control several aspects of RNA processing, such as splicing, subcellular export, and translation. However, it is mostly unclear whether such functional RNA elements are present in endogenous retroviruses (ERVs), many of which were inserted into the host genomes millions of years ago. Previously, in human ERV-derived *syncytin-1* gene, we found a *cis*-acting RNA element named SPRE that enhances its protein expression. In this study, we found a 17-nt common sequence in SPRE of *syncytin-1* and another ERV-derived gene, *syncytin-2*, and the sequence is confirmed to be essential for the expression of the proteins. We detected the sequences of SPRE-like elements in 41 ERV families. Though the SPRE-like elements were not found in currently prevailing (*i.e.* exogenous) viral sequences, more than thousands of copies of the elements were found in several mammalian genomes, suggesting the ancient integration and propagation of the SPRE-harboring retroviruses in mammalian lineages. Indeed, other mammalian ERV-derived genes: *mac-syncytin-3* of macaque, *syncytin-Ten1* of tenrec, and *syncytin-Car1* of Carnivora contain the SPRE-like elements, and we validated their function for efficient protein expression by *in vitro* assays. A reporter assay revealed that the enhancement of gene expression by SPRE depended on reporter genes. Moreover, the mutation in SPRE did not affect the gene expression in codon-optimized *syncytin-2*. However, the same mutation in SPRE impaired the gene expression in wild-type *syncytin-2*, suggesting that the SPRE dependency of Syncytin-2 expression is due to the negative factors such as inefficient codon frequency or repressive elements within the coding sequence. These results provide new implications that ERVs harbor unique RNA elements involved in the regulation of ERV-derived genes.
