## Supplementary material for "An ancient retroviral RNA element hidden in mammalian genomes and its involvement in coopted retroviral gene regulation": S3 Table

### Sheet: primer
S3 Table. Lists of primers and accession numbers
Primer sequence (5'-3')	Orientation	Template	Purpose
GATACAGCAATTATCTTGCAAC	F	human gDNA	cloning of ERVWE1
CTCTAGAGGATCCCCATTAGTGGCCCATGCATTTGC	R
ACTTGGATCTCTCAAATGGTGC	F	human gDNA	cloning of ERVFRDE1
CTCTAGAGGATCCCCGGAGGATGTTTGGGGCTTTATCTTCTG	R
AGGTGACACTATAGAGCCAGATATACGCGTTGACAT	F	pcDNA3.1 (+)	cloning of CMV enhancer for pWE1
GATAATTGCTGTATCCATGGTAATAGCGATGACTAATAC	R
AGGTGACACTATAGAGCCAGATATACGCGTTGACAT	F	pcDNA3.1 (+)	cloning of CMV enhancer and promoter for pFRDE1
TTGAGAGATCCAAGTAGCTCTGCTTATATAGACCTCC	R
AGTGCTGGTTCGTCATAGAGCGGTCGTCGGCC	F	syncytin-1 plasmid	mutagenesis to SPRE core motif
TGACGAACCAGCACTATTGGGGCGTAGTAGAGGT	R
AGTGCTGGTTCGTCATAAAGAAGACTGACCTTCGTCCAT	F	syncytin-2 plasmid	mutagenesis to SPRE core motif
TGACGAACCAGCACTCAGAGGGGCTGTAGTGGT	R
CTACGGGGCAATTCAGCAGGAAGCAG	F	syncytin-1 plasmid	mutagenesis to SPRE C-rich region (mut2)
TGAATTGCCCCGTAGGAATTCTTAGCTAATC	R
ACAGCGGGTCTGTCAGCAGGAAGCAGTTAAAG	F	syncytin-2 plasmid	mutagenesis to SPRE C-rich region (mut2)
TGACAGACCCGCTGTGAATTCTTAGCTAATC	R
GGAACCTGGCCAACAGCACTTAGGTT	F	syncytin-1 plasmid	mutagenesis to SPRE C-rich region (mut3)
TGTTGGCCAGGTTCCCCGACGACCGCTCTAAC	R
ACTGAGGTTCGTGGATTTTCCCAGATAATTGG	F	syncytin-2 plasmid	mutagenesis to SPRE C-rich region (mut3)
TCCACGAACCTCAGTCTTCTTTAACTGCTTCCT	R
TGGCGGCTGTTCAAGAAGATTAGCTAAGAATTCTGCAGATATCCAGCAC	F	phCMV3-HIV-gag	insertion of HIBiT to HIV-1 gag
CTTGAACAGCCGCCAGCCGCTCACTTGTGACGAGGGGTCGCTGC	R
ATTAGCTAAGAATTCCAGCGCCCCCTGTCAGCAGGAAGCAGTTAAGATCGGTCTTCGTCC	F	na	SPRE-MER61
GACTCGAGCGGCCGCCGTTAGAATAAGGATAAGGATAAGGACGAAGACCGATCTTAACTG	R
ATTAGCTAAGAATTCACGCCCATAAAATCAGCAGGAAGCAGTTACAGAAGATGGACCTCC	F	na	SPRE-MER66
GACTCGAGCGGCCGCTCTTAAGGGGGCTGCAGAAGGGCGGAGGTCCATCTTCTGTAACTG	R
ATTAGCTAAGAATTCCTTCGCCCCATGTCAGCAGGAAGTAGTTACAGAAGACCCACGACG	F	na	SPRE-mac-syn3
GACTCGAGCGGCCGCCTGAAAAGCTTTGGGTGTAAGGACGTCGTGGGTCTTCTGTAACTA	R
ATTAGCTAAGAATTCCAACGTCCCTATTCAGCTGGAAGTAGTTACAGAAGGATGACCTCC	F	na	SPRE-syn-Ten1
GACTCGAGCGGCCGCACAGAACCCCCAGGGAAAGGGACGGAGGTCATCCTTCTGTAACTA	R
ATTAGCTAAGAATTCCTACAATCCCTCTCAGCCTGAAGAAGCTACAGAAGATGAGACCTT	F	na	SPRE-syn-Car1
GACTCGAGCGGCCGCTTCTTACAAGGTGTTGAAGGGCGAAGGTCTCATCTTCTGTAGCTT	R
GTGAGCGGCTGGCGGCTGT	F	phMCV3-HG-HiBiT	generating linear phCMV3 with HiBiT
CGAAGCTTGAGCTCGAGATCT	R
CGAGCTCAAGCTTCGATGGGCCAGACTGTTACCA	F	pGag-pol-IRES-bsr	cloning MLV-gag
CCGCCAGCCGCTCACGTCATCTAGGGTCAGGAGGG	R
CGAGCTCAAGCTTCGATGGCAGCTATTGAAGGTG	F	pJM356	cloning SFV-gag
CCGCCAGCCGCTCACATTTCCGCTTCCAGAGGCT	R
GCGGCCAAGCTTGGCAAT	F	pNL1.1 [Nluc]	cloing NanoLuc
AGTCGAATTCTTACGCCAGAATGCGTTCG	R
TTCTCTTAGGTCACCATGGGGCTGTT	F	codon-optimized syncytin-2	cloning codon-optimized syncytin-2
GTCTAGGGGTCCTCCTCAAAATGGGGATTCCTGG	R
TCGAGCTCGGTACCCTACTCCTCTTTGGACCCTGT	F	cDNA of 293T transfected with pWE1	poly(A) tail-targeted PCR
CTCTAGAGGATCCCCATTGATGGTGCCTACAGTTTT	R

### Sheet: accession
S3 Table. Lists of primers and accession numbers
Accession number	gene
BAN59287.1	fematrin-1
NP_001335322.2	mac-syncytin-3
NP_001124397.1	syncytin-1
NP_997465.1	syncytin-2
NP_001013773.1	syncytin-A
NP_775596.1	syncytin-B
NP_001292521.1	syncytin-Car1
NP_001292516.1	syncytin-Mar1
NP_001295306.1	syncyti-Opo1
NP_001292522.1	syncytin-Ory1
NP_001292383.1	syncytin-Rum1
NP_001292515.1	syncytin-Ten1
NP_056894.1	MPMV Env
NP_057935.1	MoMLV Env
NP_057856.1	HIV-1 Env
