## Supplementary material for "An ancient retroviral RNA element hidden in mammalian genomes and its involvement in coopted retroviral gene regulation": S1 Table

### Sheet: STEP-1
Table S1. Results of SPRE search in ERVs (STEP-1)
Accession	Family name	Group	E-value(<100)	Length	Hit position	Relative position
DF0000882.4	MER61-int	ERV1	0.082	5217	5147	98.6582
DF0000906.4	MER66-int	ERV1	0.085	6676	6604	98.9215
DF0000468.4	LTR25-int	ERV1	0.086	7188	7129	99.1792
DF0000815.4	MER50-int	ERV1	0.086	7205	7133	99.0007
DF0000628.4	HERV17	ERV1	0.089	8626	8567	99.316
DF0000938.5	MER83A-int	ERV1	0.23	4266	4205	98.5701
DF0002040.2	RLTR19-int	ERV2	0.3	6137	4310	70.2298
DF0000215.4	HUERS-P2	ERV1	0.49	3088	3029	98.0894
DF0004150.2	RMER17C-int	ERV2	0.5	3238	3158	97.5293
DF0001957.1	MurERV4_19	ERV2	0.55	5780	5313	91.9204
DF0000172.4	HERV4_I	ERV1	0.56	6539	6469	98.9295
DF0000855.4	MER52-int	ERV1	0.57	7091	7033	99.1821
DF0000523.5	LTR43-int	ERV1	1.5	4798	4729	98.5619
DF0000816.5	MER51-int	ERV1	1.7	7816	7747	99.1172
DF0000529.5	LTR46-int	ERV1	2	6985	6932	99.2412
DF0000179.5	HERV-Fc2	ERV1	2	7250	7205	99.3793
DF0004121.1	RMER4B	ERV2	3	585	410	70.0855
DF0000192.4	HERVK14	ERV2	3.7	6096	5824	95.5381
DF0000940.4	MER83B-int	ERV1	4.4	4878	4808	98.565
DF0002196.2	RodERV21	ERV1	4.4	4984	4921	98.736
DF0001964.2	MYSERV	ERV2	4.6	6550	5067	77.3588
DF0001303.2	HERV9N	ERV1	10	5374	5317	98.9393
DF0001278.3	HERV9NC	ERV1	10	6118	6061	99.0683
DF0000184.4	HERVH48	ERV1	11	6654	1193	17.9291
DF0000171.5	HERV35I	ERV1	11	6918	6852	99.046
DF0000173.4	HERV9	ERV1	11	8436	8379	99.3243
DF0000943.4	MER84-int	ERV1	12	4954	4821	97.3153
DF0000235.4	PABL_A-int	ERV1	12	5015	4921	98.1256
DF0000434.4	LTR19-int	ERV1	13	5586	5535	99.087
DF0000214.4	HUERS-P1	ERV1	13	6263	6183	98.7227
DF0001051.5	PABL_B-int	ERV1	13	7122	7029	98.6942
DF0000217.4	HUERS-P3b	ERV1	13	7418	7349	99.0698
DF0000181.5	HERVFH19	ERV1	13	7719	7668	99.3393
DF0000372.4	LOR1-int	ERV1	13	8120	8059	99.2488
DF0000216.4	HUERS-P3	ERV1	14	8919	8854	99.2712
DF0002186.1	RMER3D-int	ERV2	21	2842	1611	56.6854
DF0004178.1	RLTR42-int	ERV2	23	5522	5478	99.2032
DF0000765.4	MER41-int	ERV1	24	5946	5874	98.7891
DF0001969.1	ORR1A1-int	ERV3	24	1792	1488	83.0357
DF0001052.4	PRIMA41-int	ERV1	24	7756	7685	99.0846
DF0000205.5	HERVS71	ERV1	25	8978	5722	63.7336
DF0004309.1	fAlbLTRK14	ERV2	25	579	415	71.6753
DF0000616.4	LTR8A	ERV1	26	727	522	71.8019
DF0001959.1	MuRRS-int	ERV1	28	4690	3736	79.6588
DF0001916.1	MERV1_I	ERV1	28	4961	3403	68.595
DF0001021.4	MLT1J-int	ERV3	29	1387	825	59.4809
DF0002307.1	ERV1-N8-I_DR	ERV1	29	6801	3986	58.609
DF0001749.2	ERVB2_1A-I_MM	ERV2	29	7062	3909	55.3526
DF0000856.4	MER52A	ERV1	30	1755	676	38.5185
DF0003296.2	ERV1-I_DR	ERV1	30	8246	5320	64.5161
DF0003959.2	ERV1_DR-I	ERV1	30	8416	5321	63.2248
DF0000169.4	HERV3	ERV1	30	8426	4381	51.9938
DF0000176.4	HERV-Fc1	ERV1	34	4629	4582	98.9847
DF0001016.4	MLT1H-int	ERV3	35	1409	846	60.0426
DF0004146.1	IAPEz-int	ERV2	35	6481	1972	30.4274
DF0001011.5	MLT1F-int	ERV3	36	1489	962	64.6071
DF0000170.5	HERV30	ERV1	36	8257	8197	99.2733
DF0001758.1	ERVB4_2-I_MM	ERV2	36	8374	1765	21.0771
DF0001760.1	ERVB4_3-I_MM	ERV2	36	8574	1873	21.8451
DF0000602.4	LTR84b	ERV3	39	761	578	75.9527
DF0004306.1	fAlbLTRK12a	ERV2	42	346	47	13.5838
DF0000508.5	LTR39-int	ERV1	44	9043	8983	99.3365
DF0002471.1	ERV1-N5-I_DR	ERV1	52	6136	4685	76.3527
DF0003808.1	ERV1-1-I_DR	ERV1	52	9909	6825	68.8768
DF0000885.4	MER61C	ERV1	54	428	22	5.14019
DF0000591.4	LTR80A	ERV3	57	583	17	2.91595
DF0002191.1	RMER6C	ERV2	59	690	378	54.7826
DF0004319.1	fAlbLTRK7	ERV2	62	282	270	95.7447
DF0001946.1	MMERVK9E_I	ERV2	62	6152	2186	35.5332
DF0000161.4	HERV15	ERV1	62	8751	1357	15.5068
DF0000182.5	HERVFH21	ERV1	63	6529	6481	99.2648
DF0001770.2	ETnERV	ERV2	63	6836	2148	31.4219
DF0000190.5	HERVK11D	ERV2	63	7752	5627	72.5877
DF0003705.1	ZFERV-2N2-I_DR	ERV1	63	7447	1659	22.2774
DF0001790.1	IAPLTR4_I	ERV2	66	1470	910	61.9048
DF0000763.4	MER41E	ERV1	70	595	57	9.57983
DF0000582.4	LTR77	ERV1	71	622	18	2.89389
DF0002192.1	RMER6D	ERV2	73	720	198	27.5
DF0000601.4	LTR84a	ERV3	73	757	573	75.6935
DF0000757.5	MER34-int	ERV1	74	8207	2184	26.6114
DF0001945.1	MMERVK9C_I	ERV2	74	4767	4394	92.1754
DF0004168.1	IAPEY3-int	ERV2	75	7680	885	11.5234
DF0002155.1	RMER15-int	ERV3	75	4999	3516	70.3341
DF0001961.1	MURVY-int	ERV1	75	7452	5339	71.6452
DF0001217.2	EUTREP15	ERV1	75	866	554	63.9723
DF0000553.4	LTR57-int	ERV3	75	5343	2855	53.4344
DF0003918.1	MERVL	ERV3	75	5485	2769	50.4831
DF0000120.4	ERVL-E	ERV3	75	5667	2703	47.6972
DF0001919.1	MERVL_2A	ERV3	75	5761	2871	49.8351
DF0001975.1	ORR1D-int	ERV3	80	1370	713	52.0438
DF0002752.1	ZFERV_I	ERV1	85	9865	1819	18.4389
DF0001966.2	MYSERV6	ERV2	86	8959	8422	94.006
DF0002194.2	RNERVK23	ERV2	87	8216	3008	36.6115
DF0000175.4	HERVE_a	ERV1	88	7847	713	9.08628
DF0000174.4	HERVE	ERV1	88	7813	711	9.10022
DF0000017.4	Harlequin	ERV1	89	6896	714	10.3538
DF0001773.1	IAP1-MM_I	ERV2	89	3853	1963	50.9473
DF0000862.4	MER57A-int	ERV1	89	6187	5931	95.8623
DF0004119.1	RLTR8	ERV2	98	365	33	9.0411

### Sheet: STEP-2
Table S1. Results of SPRE search in ERVs (STEP-2)
Accession	Family name	Group	E-value(<1.00E-05)	Length	start	end
DF0000173.4	HERV9	ERV1	2.2e-14	8436	8342	8413
DF0001303.2	HERV9N	ERV1	2.2e-14	5374	5280	5351
DF0000217.4	HUERS-P3b	ERV1	2.5e-13	7418	7316	7379
DF0001278.3	HERV9NC	ERV1	3e-13	6118	6024	6088
DF0000216.4	HUERS-P3	ERV1	8.5e-13	8919	8821	8885
DF0000215.4	HUERS-P2	ERV1	1.2e-12	3088	2991	3063
DF0000628.4	HERV17	ERV1	2.2e-12	8626	8534	8591
DF0000855.4	MER52-int	ERV1	2.3e-12	7091	6995	7067
DF0000179.5	HERV-Fc2	ERV1	6.4e-12	7250	7176	7240
DF0000176.4	HERV-Fc1	ERV1	7.1e-12	4629	4553	4616
DF0001051.5	PABL_B-int	ERV1	9.7e-12	7122	6997	7064
DF0000214.4	HUERS-P1	ERV1	1.6e-11	6263	6155	6215
DF0000943.4	MER84-int	ERV1	1.8e-11	4954	4794	4850
DF0004121.1	RMER4B	ERV2	2.4e-11	585	382	442
DF0000468.4	LTR25-int	ERV1	2.6e-11	7188	7093	7155
DF0000938.5	MER83A-int	ERV1	2.6e-11	4266	4169	4242
DF0000529.5	LTR46-int	ERV1	2.7e-11	6985	6905	6965
DF0000170.5	HERV30	ERV1	3.4e-11	8257	8164	8234
DF0001957.1	MurERV4_19	ERV2	3.8e-11	5780	5282	5345
DF0000765.4	MER41-int	ERV1	5.7e-11	5946	5835	5909
DF0000171.5	HERV35I	ERV1	6.7e-11	6918	6815	6890
DF0001052.4	PRIMA41-int	ERV1	6.7e-11	7756	7646	7720
DF0000172.4	HERV4_I	ERV1	7.1e-11	6539	6432	6503
DF0000815.4	MER50-int	ERV1	7.2e-11	7205	7104	7172
DF0000235.4	PABL_A-int	ERV1	9.4e-11	5015	4886	4956
DF0000882.4	MER61-int	ERV1	9.6e-11	5217	5111	5177
DF0000181.5	HERVFH19	ERV1	2.4e-10	7719	7640	7701
DF0000434.4	LTR19-int	ERV1	2.4e-10	5586	5507	5567
DF0000940.4	MER83B-int	ERV1	3.4e-10	4878	4772	4845
DF0000192.4	HERVK14	ERV2	4.8e-10	6096	5785	5859
DF0002186.1	RMER3D-int	ERV2	6.3e-10	2842	1581	1645
DF0000372.4	LOR1-int	ERV1	9.5e-10	8120	8033	8095
DF0000816.5	MER51-int	ERV1	1.1e-09	7816	7710	7781
DF0000508.5	LTR39-int	ERV1	1.3e-09	9043	8950	9017
DF0004150.2	RMER17C-int	ERV2	9.6e-09	3238	3126	3181
DF0002040.2	RLTR19-int	ERV2	1.4e-08	6137	4277	4343
DF0001964.2	MYSERV	ERV2	5e-08	6550	5040	5093
DF0000906.4	MER66-int	ERV1	6.2e-08	6676	6564	6639
DF0000182.5	HERVFH21	ERV1	1e-07	6529	6453	6518
DF0000523.5	LTR43-int	ERV1	1.9e-07	4798	4693	4766
DF0002196.2	RodERV21	ERV1	1.7e-06	4984	4894	4951
